# Multilevel Characterization Reveals Divergent Heat Responses Among Diploid, Tetraploid, and Hexaploid Wheat Genotypes

**DOI:** 10.64898/2026.01.22.701169

**Authors:** Anita Arenas-M, Ignacio Miño, Diego Landaeta, Cristóbal Uauy, Daniel F. Calderini, Javier Canales

## Abstract

Understanding heat stress (HS) responses in wheat is important for breeding varieties adapted to increasing temperature. HS during grain filling reduces wheat yield, but transcriptional and alternative-splicing responses among wheat genotypes of different ploidy remain poorly characterized. We conducted two field experiments with diploid *Triticum monococcum*, tetraploid *T. turgidum* subsp. *durum*, and hexaploid *T. aestivum*. In Exp. 2, one genotype per species was exposed to severe HS for four consecutive days beginning 10 days after anthesis, and grains were sampled for RNA sequencing 3 h after treatment onset. Mean grain yield declined by 59.4%, 19.0%, and 37.9% in the diploid, tetraploid, and hexaploid genotypes, respectively, accompanied by reductions in thousand-grain weight. After homoeolog grouping, the tetraploid genotype had the smallest fraction of heat-responsive groups and the hexaploid the largest. HS also altered alternative splicing, with broader functional enrichment in the hexaploid genotype. In this genotype, all three homoeologs of an *NF-YB* gene showed heat-induced skipping of exon E6, and the splice products of the D-genome locus were confirmed by RT-PCR and Sanger sequencing. These results show that the three examined genotypes differed in phenotypic, transcriptional, and splicing responses to HS and identify *NF-YB* splicing as a candidate component of the hexaploid grain response.

**Main conclusion:** Early grain-filling heating reduced yield and altered transcription and splicing in the three examined wheat genotypes, including increased *NF-YB* exon E6 skipping in the hexaploid wheat genotype.
