## Supplementary material for "Multilevel Characterization Reveals Divergent Heat Responses Among Diploid, Tetraploid, and Hexaploid Wheat Genotypes": ESM_8_bioRxiv.xlsx

### Sheet: T.monococcum
ID	Description	GeneRatio	BgRatio	pvalue	p.adjust	qvalue	geneID	Count	Regulation
GO:0009408	response to heat	56/588	142/12929	2.27202e-38	1.34504e-35	1.23407e-35	Tm.TA10622.r1.3AG0030320/Tm.TA10622.r1.4AG0091910/Tm.TA10622.r1.3AG0030250/Tm.TA10622.r1.3AG0030290/Tm.TA10622.r1.4AG0091950/Tm.TA10622.r1.6AG0114270/Tm.TA10622.r1.3AG0030170/Tm.TA10622.r1.3AG0030310/Tm.TA10622.r1.2AG0115600/Tm.TA10622.r1.3AG0008320/Tm.TA10622.r1.7AG0148060/Tm.TA10622.r1.7AG0047500/Tm.TA10622.r1.7AG0047430/Tm.TA10622.r1.3AG0030190/Tm.TA10622.r1.7AG0064140/Tm.TA10622.r1.3AG0008260…	56	UP
GO:0006457	protein folding	48/588	131/12929	3.01414e-31	8.92187e-29	8.18578e-29	Tm.TA10622.r1.3AG0030320/Tm.TA10622.r1.4AG0091910/Tm.TA10622.r1.3AG0030250/Tm.TA10622.r1.3AG0030290/Tm.TA10622.r1.2AG0007850/Tm.TA10622.r1.4AG0091950/Tm.TA10622.r1.3AG0030170/Tm.TA10622.r1.3AG0030310/Tm.TA10622.r1.2AG0115600/Tm.TA10622.r1.3AG0008320/Tm.TA10622.r1.3AG0030190/Tm.TA10622.r1.3AG0008260/Tm.TA10622.r1.4AG0091700/Tm.TA10622.r1.4AG0020260/Tm.TA10622.r1.3AG0030150/Tm.TA10622.r1.1AG0035160…	48	UP
GO:0051259	protein complex oligomerization	22/588	27/12929	1.32096e-25	2.6067e-23	2.39163e-23	Tm.TA10622.r1.3AG0030320/Tm.TA10622.r1.4AG0091910/Tm.TA10622.r1.3AG0030250/Tm.TA10622.r1.3AG0030290/Tm.TA10622.r1.4AG0091950/Tm.TA10622.r1.3AG0030170/Tm.TA10622.r1.3AG0030310/Tm.TA10622.r1.2AG0115600/Tm.TA10622.r1.3AG0008320/Tm.TA10622.r1.3AG0030190/Tm.TA10622.r1.3AG0008260/Tm.TA10622.r1.4AG0091700/Tm.TA10622.r1.4AG0020260/Tm.TA10622.r1.3AG0030150/Tm.TA10622.r1.3AG0008240/Tm.TA10622.r1.6AG0121400…	22	UP
GO:0000302	response to reactive oxygen species	23/588	48/12929	9.42636e-19	1.3951e-16	1.28e-16	Tm.TA10622.r1.3AG0030320/Tm.TA10622.r1.4AG0091910/Tm.TA10622.r1.3AG0030250/Tm.TA10622.r1.3AG0030290/Tm.TA10622.r1.4AG0091950/Tm.TA10622.r1.3AG0030170/Tm.TA10622.r1.3AG0030310/Tm.TA10622.r1.2AG0115600/Tm.TA10622.r1.3AG0008320/Tm.TA10622.r1.3AG0030190/Tm.TA10622.r1.3AG0008260/Tm.TA10622.r1.4AG0091700/Tm.TA10622.r1.4AG0020260/Tm.TA10622.r1.3AG0030150/Tm.TA10622.r1.3AG0008240/Tm.TA10622.r1.6AG0121400…	23	UP
GO:0042542	response to hydrogen peroxide	25/588	60/12929	1.9699e-18	2.33236e-16	2.13993e-16	Tm.TA10622.r1.3AG0030320/Tm.TA10622.r1.4AG0091910/Tm.TA10622.r1.3AG0030250/Tm.TA10622.r1.3AG0030290/Tm.TA10622.r1.4AG0091950/Tm.TA10622.r1.3AG0030170/Tm.TA10622.r1.3AG0030310/Tm.TA10622.r1.2AG0115600/Tm.TA10622.r1.3AG0008320/Tm.TA10622.r1.3AG0030190/Tm.TA10622.r1.3AG0008260/Tm.TA10622.r1.4AG0091700/Tm.TA10622.r1.4AG0020260/Tm.TA10622.r1.3AG0030150/Tm.TA10622.r1.3AG0008240/Tm.TA10622.r1.6AG0121400…	25	UP
GO:0042026	protein refolding	18/588	40/12929	2.38876e-14	2.35691e-12	2.16246e-12	Tm.TA10622.r1.2AG0180420/Tm.TA10622.r1.1AG0113710/Tm.TA10622.r1.4AG0100940/Tm.TA10622.r1.6AG0041250/Tm.TA10622.r1.1AG0062850/Tm.TA10622.r1.5AG0190070/Tm.TA10622.r1.1AG0052340/Tm.TA10622.r1.7AG0042620/Tm.TA10622.r1.7AG0007580/Tm.TA10622.r1.7AG0011390/Tm.TA10622.r1.6AG0011010/Tm.TA10622.r1.5AG0122010/Tm.TA10622.r1.4AG0132740/Tm.TA10622.r1.4AG0037450/Tm.TA10622.r1.1AG0132820/Tm.TA10622.r1.5AG0055560…	18	UP
GO:0034605	cellular response to heat	17/588	48/12929	1.38044e-11	1.16746e-09	1.07114e-09	Tm.TA10622.r1.2AG0007850/Tm.TA10622.r1.1AG0128240/Tm.TA10622.r1.7AG0121410/Tm.TA10622.r1.3AG0110850/Tm.TA10622.r1.7AG0066230/Tm.TA10622.r1.5AG0147980/Tm.TA10622.r1.6AG0117670/Tm.TA10622.r1.2AG0056400/Tm.TA10622.r1.1AG0135950/Tm.TA10622.r1.5AG0128600/Tm.TA10622.r1.2AG0140650/Tm.TA10622.r1.3AG0141970/Tm.TA10622.r1.5AG0104980/Tm.TA10622.r1.7AG0077470/Tm.TA10622.r1.4AG0110660/Tm.TA10622.r1.5AG0111070…	17	UP
GO:0051085	chaperone cofactor-dependent protein refolding	15/588	41/12929	1.30531e-10	9.65932e-09	8.86239e-09	Tm.TA10622.r1.2AG0180420/Tm.TA10622.r1.1AG0113710/Tm.TA10622.r1.4AG0100940/Tm.TA10622.r1.4AG0084600/Tm.TA10622.r1.1AG0017370/Tm.TA10622.r1.1AG0052340/Tm.TA10622.r1.7AG0042620/Tm.TA10622.r1.7AG0007580/Tm.TA10622.r1.7AG0011390/Tm.TA10622.r1.6AG0011010/Tm.TA10622.r1.1AG0141160/Tm.TA10622.r1.5AG0122010/Tm.TA10622.r1.4AG0037450/Tm.TA10622.r1.5AG0098620/Tm.TA10622.r1.5AG0055560	15	UP
GO:0061408	obsolete positive regulation of transcription from RNA polymerase II promoter in response to heat stress	11/588	24/12929	2.28295e-09	1.50167e-07	1.37778e-07	Tm.TA10622.r1.7AG0121410/Tm.TA10622.r1.5AG0147980/Tm.TA10622.r1.2AG0056400/Tm.TA10622.r1.1AG0135950/Tm.TA10622.r1.5AG0128600/Tm.TA10622.r1.2AG0140650/Tm.TA10622.r1.3AG0141970/Tm.TA10622.r1.5AG0104980/Tm.TA10622.r1.7AG0077470/Tm.TA10622.r1.4AG0110660/Tm.TA10622.r1.3AG0114380	11	UP
GO:0043618	obsolete regulation of transcription from RNA polymerase II promoter in response to stress	11/588	25/12929	3.91029e-09	2.31489e-07	2.12391e-07	Tm.TA10622.r1.7AG0121410/Tm.TA10622.r1.5AG0147980/Tm.TA10622.r1.2AG0056400/Tm.TA10622.r1.1AG0135950/Tm.TA10622.r1.5AG0128600/Tm.TA10622.r1.2AG0140650/Tm.TA10622.r1.3AG0141970/Tm.TA10622.r1.5AG0104980/Tm.TA10622.r1.7AG0077470/Tm.TA10622.r1.4AG0110660/Tm.TA10622.r1.3AG0114380	11	UP
GO:0045471	response to ethanol	6/588	6/12929	8.63505e-09	4.64722e-07	4.26381e-07	Tm.TA10622.r1.4AG0091910/Tm.TA10622.r1.4AG0091950/Tm.TA10622.r1.4AG0091700/Tm.TA10622.r1.4AG0091720/Tm.TA10622.r1.4AG0091600/Tm.TA10622.r1.4AG0091660	6	UP
GO:0009651	response to salt stress	36/588	280/12929	1.60029e-08	7.89476e-07	7.24341e-07	Tm.TA10622.r1.3AG0030320/Tm.TA10622.r1.4AG0091910/Tm.TA10622.r1.3AG0030250/Tm.TA10622.r1.3AG0030290/Tm.TA10622.r1.4AG0091950/Tm.TA10622.r1.3AG0030170/Tm.TA10622.r1.3AG0030310/Tm.TA10622.r1.2AG0115600/Tm.TA10622.r1.3AG0008320/Tm.TA10622.r1.3AG0030190/Tm.TA10622.r1.3AG0008260/Tm.TA10622.r1.4AG0091700/Tm.TA10622.r1.4AG0020260/Tm.TA10622.r1.3AG0030150/Tm.TA10622.r1.3AG0008240/Tm.TA10622.r1.6AG0121400…	36	UP
GO:0046688	response to copper ion	6/588	7/12929	5.8112e-08	2.64633e-06	2.428e-06	Tm.TA10622.r1.4AG0091910/Tm.TA10622.r1.4AG0091950/Tm.TA10622.r1.4AG0091700/Tm.TA10622.r1.4AG0091720/Tm.TA10622.r1.4AG0091600/Tm.TA10622.r1.4AG0091660	6	UP
GO:0046685	response to arsenic-containing substance	6/588	8/12929	2.23482e-07	9.45009e-06	8.67042e-06	Tm.TA10622.r1.4AG0091910/Tm.TA10622.r1.4AG0091950/Tm.TA10622.r1.4AG0091700/Tm.TA10622.r1.4AG0091720/Tm.TA10622.r1.4AG0091600/Tm.TA10622.r1.4AG0091660	6	UP
GO:0071456	cellular response to hypoxia	17/588	93/12929	8.29482e-07	3.12771e-05	2.86966e-05	Tm.TA10622.r1.7AG0140820/Tm.TA10622.r1.6AG0103880/Tm.TA10622.r1.3AG0113980/Tm.TA10622.r1.7AG0123840/Tm.TA10622.r1.3AG0122090/Tm.TA10622.r1.5AG0123280/Tm.TA10622.r1.3AG0111840/Tm.TA10622.r1.3AG0114010/Tm.TA10622.r1.5AG0172040/Tm.TA10622.r1.6AG0123920/Tm.TA10622.r1.7AG0050730/Tm.TA10622.r1.5AG0009990/Tm.TA10622.r1.6AG0091700/Tm.TA10622.r1.5AG0172020/Tm.TA10622.r1.3AG0028420/Tm.TA10622.r1.5AG0009950…	17	UP
GO:0006986	response to unfolded protein	8/588	19/12929	8.45328e-07	3.12771e-05	2.86966e-05	Tm.TA10622.r1.2AG0180420/Tm.TA10622.r1.1AG0113710/Tm.TA10622.r1.4AG0100940/Tm.TA10622.r1.1AG0052340/Tm.TA10622.r1.6AG0011010/Tm.TA10622.r1.5AG0122010/Tm.TA10622.r1.3AG0057790/Tm.TA10622.r1.4AG0037450	8	UP
GO:0034620	cellular response to unfolded protein	7/588	16/12929	3.10277e-06	0.000108049	9.9135e-05	Tm.TA10622.r1.2AG0180420/Tm.TA10622.r1.1AG0113710/Tm.TA10622.r1.4AG0100940/Tm.TA10622.r1.1AG0052340/Tm.TA10622.r1.6AG0011010/Tm.TA10622.r1.5AG0122010/Tm.TA10622.r1.4AG0037450	7	UP
GO:0030968	endoplasmic reticulum unfolded protein response	7/588	24/12929	6.82603e-05	0.002245	0.00205978	Tm.TA10622.r1.2AG0180420/Tm.TA10622.r1.6AG0011010/Tm.TA10622.r1.7AG0123930/Tm.TA10622.r1.5AG0122010/Tm.TA10622.r1.3AG0140630/Tm.TA10622.r1.6AG0027540/Tm.TA10622.r1.6AG0027570	7	UP
GO:0046686	response to cadmium ion	18/588	143/12929	8.4691e-05	0.00263879	0.00242108	Tm.TA10622.r1.4AG0091910/Tm.TA10622.r1.4AG0091950/Tm.TA10622.r1.4AG0091700/Tm.TA10622.r1.1AG0113710/Tm.TA10622.r1.4AG0091720/Tm.TA10622.r1.4AG0091600/Tm.TA10622.r1.4AG0091660/Tm.TA10622.r1.1AG0052340/Tm.TA10622.r1.1AG0089550/Tm.TA10622.r1.5AG0132940/Tm.TA10622.r1.4AG0037450/Tm.TA10622.r1.5AG0098620/Tm.TA10622.r1.1AG0132820/Tm.TA10622.r1.3AG0181430/Tm.TA10622.r1.3AG0164080/Tm.TA10622.r1.5AG0170090…	18	UP
GO:0046246	terpene biosynthetic process	3/588	3/12929	9.36093e-05	0.00277084	0.00254223	Tm.TA10622.r1.2AG0026780/Tm.TA10622.r1.4AG0099420/Tm.TA10622.r1.2AG0026800	3	UP
GO:0006119	oxidative phosphorylation	4/588	8/12929	0.000256035	0.00721775	0.00662226	Tm.TA10622.r1.UnG0092370/Tm.TA10622.r1.UnG0138900/Tm.TA10622.r1.UnG0143790/Tm.TA10622.r1.UnG0176630	4	UP
GO:0010200	response to chitin	14/588	107/12929	0.000339672	0.00914026	0.00838616	Tm.TA10622.r1.2AG0111010/Tm.TA10622.r1.2AG0180820/Tm.TA10622.r1.5AG0077420/Tm.TA10622.r1.7AG0053660/Tm.TA10622.r1.5AG0179060/Tm.TA10622.r1.1AG0145460/Tm.TA10622.r1.5AG0172040/Tm.TA10622.r1.6AG0093790/Tm.TA10622.r1.5AG0172020/Tm.TA10622.r1.1AG0009580/Tm.TA10622.r1.4AG0096980/Tm.TA10622.r1.1AG0145580/Tm.TA10622.r1.6AG0108750/Tm.TA10622.r1.6AG0100130	14	UP
GO:0048829	root cap development	4/588	9/12929	0.000444305	0.011436	0.0104925	Tm.TA10622.r1.3AG0150850/Tm.TA10622.r1.7AG0130870/Tm.TA10622.r1.2AG0014710/Tm.TA10622.r1.2AG0014720	4	UP
GO:0010411	xyloglucan metabolic process	7/588	37/12929	0.0012145	0.0299577	0.0274861	Tm.TA10622.r1.6AG0101040/Tm.TA10622.r1.7AG0014600/Tm.TA10622.r1.7AG0140820/Tm.TA10622.r1.7AG0140690/Tm.TA10622.r1.7AG0140570/Tm.TA10622.r1.7AG0140540/Tm.TA10622.r1.7AG0140500	7	UP
GO:0051290	protein heterotetramerization	3/588	6/12929	0.00168835	0.0399801	0.0366816	Tm.TA10622.r1.2AG0133550/Tm.TA10622.r1.5AG0098620/Tm.TA10622.r1.2AG0142270	3	UP
GO:0042546	cell wall biogenesis	7/588	40/12929	0.00195468	0.0445066	0.0408347	Tm.TA10622.r1.6AG0101040/Tm.TA10622.r1.7AG0014600/Tm.TA10622.r1.7AG0140820/Tm.TA10622.r1.7AG0140690/Tm.TA10622.r1.7AG0140570/Tm.TA10622.r1.7AG0140540/Tm.TA10622.r1.7AG0140500	7	UP
GO:0042773	ATP synthesis coupled electron transport	8/588	52/12929	0.00223732	0.0490553	0.045008	Tm.TA10622.r1.1AG0045010/Tm.TA10622.r1.2AG0071880/Tm.TA10622.r1.5AG0004830/Tm.TA10622.r1.3AG0073790/Tm.TA10622.r1.3AG0124350/Tm.TA10622.r1.5AG0005300/Tm.TA10622.r1.6AG0071210/Tm.TA10622.r1.4AG0054370	8	UP
GO:0000160	phosphorelay signal transduction system	6/68	64/12929	9.97356e-07	0.000100733	7.34894e-05	Tm.TA10622.r1.5AG0166190/Tm.TA10622.r1.5AG0167600/Tm.TA10622.r1.5AG0166290/Tm.TA10622.r1.5AG0167590/Tm.TA10622.r1.5AG0167570/Tm.TA10622.r1.6AG0006570	6	DOWN
GO:0009736	cytokinin-activated signaling pathway	6/68	85/12929	5.33633e-06	0.000269485	0.000196602	Tm.TA10622.r1.5AG0166190/Tm.TA10622.r1.5AG0167600/Tm.TA10622.r1.5AG0166290/Tm.TA10622.r1.5AG0167590/Tm.TA10622.r1.5AG0167570/Tm.TA10622.r1.6AG0006570	6	DOWN
GO:0036377	arbuscular mycorrhizal association	4/68	26/12929	9.5883e-06	0.000322806	0.000235502	Tm.TA10622.r1.5AG0106420/Tm.TA10622.r1.5AG0106430/Tm.TA10622.r1.6AG0007280/Tm.TA10622.r1.2AG0023320	4	DOWN
GO:0009610	response to symbiotic fungus	4/68	35/12929	3.24062e-05	0.000818256	0.000596956	Tm.TA10622.r1.5AG0106420/Tm.TA10622.r1.5AG0106430/Tm.TA10622.r1.6AG0007280/Tm.TA10622.r1.2AG0023320	4	DOWN
GO:0051603	proteolysis involved in protein catabolic process	4/68	55/12929	0.00019504	0.00393981	0.00287427	Tm.TA10622.r1.5AG0106420/Tm.TA10622.r1.5AG0106430/Tm.TA10622.r1.5AG0104420/Tm.TA10622.r1.2AG0167200	4	DOWN
GO:0009750	response to fructose	2/68	7/12929	0.000562741	0.00947281	0.00691085	Tm.TA10622.r1.7AG0056200/Tm.TA10622.r1.5AG0150890	2	DOWN
GO:0006342	GO:0006342	3/68	36/12929	0.000877498	0.012661	0.00923682	Tm.TA10622.r1.3AG0181350/Tm.TA10622.r1.6AG0008510/Tm.TA10622.r1.1AG0013350	3	DOWN
GO:0009744	response to sucrose	3/68	44/12929	0.00157955	0.0199418	0.0145485	Tm.TA10622.r1.7AG0056200/Tm.TA10622.r1.5AG0150890/Tm.TA10622.r1.7AG0031380	3	DOWN

### Sheet: T.turgidum
ID	Description	GeneRatio	BgRatio	pvalue	p.adjust	qvalue	geneID	Count	Regulation
GO:0006457	protein folding	31/230	168/13809	8.11458e-24	6.81625e-22	4.95417e-22	TRITD1Av1G180370/TRITD1Av1G089270/TRITD2Bv1G010840/TRITD4Av1G207380/TRITD0Uv1G009860/TRITD5Av1G154160/TRITD4Av1G250430/TRITD1Bv1G091420/TRITD4Av1G228440/TRITD5Bv1G252020/TRITD4Bv1G207630/TRITD6Bv1G130510/TRITD1Av1G067490/TRITD7Av1G270370/TRITD5Bv1G152350/TRITD5Bv1G142670/TRITD1Bv1G212010/TRITD4Av1G254470/TRITD1Av1G212060/TRITD1Bv1G196100/TRITD0Uv1G065770/TRITD1Bv1G078090/TRITD4Bv1G177600/TRITD7Av…	31	UP
GO:0042026	protein refolding	12/230	20/13809	3.83119e-17	1.6091e-15	1.16952e-15	TRITD4Bv1G203570/TRITD1Av1G089270/TRITD5Av1G254880/TRITD4Av1G207380/TRITD1Bv1G091420/TRITD4Av1G228440/TRITD5Bv1G252020/TRITD6Av1G052510/TRITD4Av1G254470/TRITD6Bv1G064280/TRITD1Bv1G196100/TRITD4Bv1G177600	12	UP
GO:0019538	protein metabolic process	8/230	34/13809	6.55545e-08	1.83553e-06	1.33409e-06	TRITD4Bv1G203570/TRITD3Bv1G162500/TRITD5Av1G254880/TRITD3Av1G181910/TRITD1Av1G198060/TRITD6Av1G052510/TRITD1Bv1G187540/TRITD6Bv1G064280	8	UP
GO:0009408	response to heat	7/230	26/13809	1.63069e-07	3.42444e-06	2.48894e-06	TRITD4Bv1G203570/TRITD5Av1G254880/TRITD4Av1G250430/TRITD6Av1G052510/TRITD6Bv1G064280/TRITD5Av1G080100/TRITD7Av1G012440	7	UP
GO:0006007	glucose catabolic process	2/230	4/13809	0.00162111	0.0272347	0.0197946	TRITD4Bv1G107490/TRITD4Av1G068370	2	UP
GO:0006376	mRNA splice site recognition	2/230	6/13809	0.00396433	0.0333004	0.0242033	TRITD6Bv1G128880/TRITD6Av1G136180	2	UP
GO:0006729	tetrahydrobiopterin biosynthetic process	2/230	6/13809	0.00396433	0.0333004	0.0242033	TRITD5Av1G254510/TRITD4Bv1G203380	2	UP
GO:0043488	regulation of mRNA stability	2/230	6/13809	0.00396433	0.0333004	0.0242033	TRITD2Bv1G134390/TRITD2Av1G159300	2	UP
GO:1900364	negative regulation of mRNA polyadenylation	2/230	6/13809	0.00396433	0.0333004	0.0242033	TRITD2Bv1G134390/TRITD2Av1G159300	2	UP
GO:1901671	positive regulation of superoxide dismutase activity	2/230	6/13809	0.00396433	0.0333004	0.0242033	TRITD0Uv1G043700/TRITD7Bv1G026140	2	UP
GO:0000398	mRNA splicing, via spliceosome	6/230	94/13809	0.00481647	0.0367803	0.0267326	TRITD5Bv1G152210/TRITD1Bv1G104860/TRITD5Av1G160370/TRITD2Av1G212710/TRITD2Av1G268550/TRITD2Bv1G176270	6	UP
GO:0006012	galactose metabolic process	3/230	22/13809	0.00555866	0.0389106	0.0282809	TRITD1Av1G230600/TRITD4Bv1G112530/TRITD4Av1G063180	3	UP
GO:0006887	exocytosis	4/230	46/13809	0.00707683	0.0434341	0.0315687	TRITD5Bv1G076970/TRITD5Bv1G223440/TRITD5Av1G224090/TRITD7Bv1G013540	4	UP
GO:0006379	obsolete mRNA cleavage	2/230	8/13809	0.00723902	0.0434341	0.0315687	TRITD5Bv1G044630/TRITD5Av1G047720	2	UP
GO:0016579	protein deubiquitination	5/230	76/13809	0.00869699	0.0483298	0.0351269	TRITD7Av1G101610/TRITD7Bv1G074040/TRITD7Bv1G073960/TRITD7Bv1G074780/TRITD7Av1G260490	5	UP
GO:0006479	protein methylation	2/230	9/13809	0.00920568	0.0483298	0.0351269	TRITD6Av1G032760/TRITD6Bv1G045960	2	UP

### Sheet: T.aestivum
ID	Description	GeneRatio	BgRatio	pvalue	p.adjust	qvalue	geneID	Count	Regulation
GO:0009408	response to heat	153/1167	392/33756	2.30954e-119	1.96773e-116	1.65071e-116	TraesCS3A03G0246200/TraesCS4B03G0584900/TraesCS3A03G0245900/TraesCS4D03G0520700/TraesCS4D03G0298500/TraesCS4D03G0519400/TraesCS7A03G1092200/TraesCS3D03G0239400/TraesCS3B03G0310600/TraesCS7B03G0940500/TraesCS4D03G0521000/TraesCS4D03G0585100/TraesCS3D03G0079800/TraesCS7D03G1043800/TraesCS4B03G0585000/TraesCS3D03G0239000/TraesCS3B03G0310800/TraesCS4B03G0663000/TraesCS4D03G0519200/TraesCS3D03G0238800…	153	UP
GO:0006457	protein folding	130/1167	375/33756	2.0882e-93	8.89574e-91	7.46257e-91	TraesCS2A03G0066600/TraesCS3A03G0246200/TraesCS4B03G0584900/TraesCS3A03G0245900/TraesCS4D03G0520700/TraesCS4D03G0298500/TraesCS4D03G0519400/TraesCS3D03G0239400/TraesCS3B03G0310600/TraesCS1A03G0737400/TraesCS4D03G0521000/TraesCS3D03G0079800/TraesCS2B03G0098600/TraesCS4B03G0585000/TraesCS3D03G0239000/TraesCS3B03G0310800/TraesCS4D03G0519200/TraesCS3D03G0238800/TraesCS3D03G0079600/TraesCS3B03G0312200…	130	UP
GO:0051259	protein complex oligomerization	64/1167	100/33756	3.33717e-68	9.47756e-66	7.95066e-66	TraesCS3A03G0246200/TraesCS4B03G0584900/TraesCS3A03G0245900/TraesCS4D03G0520700/TraesCS4D03G0298500/TraesCS4D03G0519400/TraesCS3D03G0239400/TraesCS3B03G0310600/TraesCS4D03G0521000/TraesCS3D03G0079800/TraesCS4B03G0585000/TraesCS3D03G0239000/TraesCS3B03G0310800/TraesCS4D03G0519200/TraesCS3D03G0238800/TraesCS3D03G0079600/TraesCS3B03G0312200/TraesCS4A03G0189100/TraesCSU03G0235000/TraesCS3A03G0245800/…	64	UP
GO:0000302	response to reactive oxygen species	70/1167	150/33756	3.26053e-61	6.94494e-59	5.82606e-59	TraesCS3A03G0246200/TraesCS4B03G0584900/TraesCS3A03G0245900/TraesCS4D03G0520700/TraesCS4D03G0298500/TraesCS4D03G0519400/TraesCS3D03G0239400/TraesCS3B03G0310600/TraesCS4D03G0521000/TraesCS3D03G0079800/TraesCS4B03G0585000/TraesCS3D03G0239000/TraesCS3B03G0310800/TraesCS4D03G0519200/TraesCS3D03G0238800/TraesCS3D03G0079600/TraesCS3B03G0312200/TraesCS4A03G0189100/TraesCS2A03G0138900/TraesCSU03G0235000/…	70	UP
GO:0042542	response to hydrogen peroxide	67/1167	169/33756	8.2998e-53	1.41429e-50	1.18643e-50	TraesCS3A03G0246200/TraesCS4B03G0584900/TraesCS3A03G0245900/TraesCS4D03G0520700/TraesCS4D03G0298500/TraesCS4D03G0519400/TraesCS3D03G0239400/TraesCS3B03G0310600/TraesCS4D03G0521000/TraesCS3D03G0079800/TraesCS4B03G0585000/TraesCS3D03G0239000/TraesCS3B03G0310800/TraesCS4D03G0519200/TraesCS3D03G0238800/TraesCS3D03G0079600/TraesCS3B03G0312200/TraesCS4A03G0189100/TraesCSU03G0235000/TraesCS3A03G0245800/…	67	UP
GO:0051085	chaperone cofactor-dependent protein refolding	41/1167	115/33756	1.39923e-30	1.9869e-28	1.6668e-28	TraesCS4D03G0585100/TraesCS4B03G0663000/TraesCS1A03G0339400/TraesCS1B03G0429800/TraesCS4A03G0131800/TraesCS1D03G0681300/TraesCS4D03G0479800/TraesCS4A03G0228800/TraesCS1D03G0118300/TraesCS3B03G0637200/TraesCS1B03G0173000/TraesCS1B03G1140000/TraesCS1A03G0718600/TraesCS7A03G0115700/TraesCS7D03G0104000/TraesCS3D03G0515000/TraesCS1A03G0962200/TraesCS1A03G0126000/TraesCS1D03G0936700/TraesCS5B03G0559100…	41	UP
GO:0042026	protein refolding	34/1167	80/33756	1.24157e-28	1.51117e-26	1.26771e-26	TraesCS4D03G0585100/TraesCS4B03G0663000/TraesCS1A03G0339400/TraesCS1B03G0429800/TraesCS4A03G0131800/TraesCS5A03G1276900/TraesCS4B03G0972500/TraesCS1A03G0391400/TraesCS1D03G0681300/TraesCS1D03G0364300/TraesCS6B03G0444800/TraesCS1B03G0473000/TraesCS4A03G1013000/TraesCS6A03G0349600/TraesCS5B03G1365900/TraesCS6D03G0303300/TraesCS5D03G1200400/TraesCS1A03G0718600/TraesCS7A03G0115700/TraesCS1B03G1029600…	34	UP
GO:0034605	cellular response to heat	36/1167	106/33756	3.68758e-26	3.92727e-24	3.29456e-24	TraesCS1D03G0808500/TraesCS1A03G0839300/TraesCS3B03G0790800/TraesCS3D03G0631600/TraesCS3A03G0694500/TraesCS7A03G0882300/TraesCS7A03G0555500/TraesCS1B03G0962800/TraesCS7B03G0405300/TraesCS5D03G0723300/TraesCS7B03G0732100/TraesCS7D03G0610900/TraesCS5A03G0919800/TraesCS1B03G1070300/TraesCS5D03G0879400/TraesCS5A03G0764500/TraesCS1A03G0910400/TraesCS7A03G0628700/TraesCS5D03G0566700/TraesCS1D03G0889300…	36	UP
GO:0009651	response to salt stress	94/1167	794/33756	1.77706e-25	1.68228e-23	1.41125e-23	TraesCS3A03G0246200/TraesCS4B03G0584900/TraesCS3A03G0245900/TraesCS4D03G0520700/TraesCS4D03G0298500/TraesCS4D03G0519400/TraesCS3D03G0239400/TraesCS3B03G0310600/TraesCS4D03G0521000/TraesCS3D03G0079800/TraesCS4B03G0585000/TraesCS3D03G0239000/TraesCS3B03G0310800/TraesCS4D03G0519200/TraesCS3D03G0238800/TraesCS3D03G0079600/TraesCS3B03G0312200/TraesCS4A03G0189100/TraesCSU03G0235000/TraesCS3A03G0245800/…	94	UP
GO:0045471	response to ethanol	15/1167	15/33756	1.10385e-22	9.40482e-21	7.88964e-21	TraesCS4B03G0584900/TraesCS4D03G0520700/TraesCS4D03G0519400/TraesCS4D03G0521000/TraesCS4B03G0585000/TraesCS4D03G0519200/TraesCS4A03G0189100/TraesCS4D03G0519100/TraesCS4D03G0519600/TraesCS4A03G0191000/TraesCS4B03G0583900/TraesCS4A03G0190400/TraesCS4B03G0584100/TraesCS4A03G0190600/TraesCS4A03G0190300	15	UP
GO:0061408	obsolete positive regulation of transcription from RNA polymerase II promoter in response to heat stress	24/1167	53/33756	2.01722e-21	1.56243e-19	1.31071e-19	TraesCS7A03G0882300/TraesCS5D03G0723300/TraesCS7B03G0732100/TraesCS7D03G0610900/TraesCS5A03G0919800/TraesCS1B03G1070300/TraesCS5D03G0879400/TraesCS5A03G0764500/TraesCS1A03G0910400/TraesCS7A03G0628700/TraesCS5D03G0566700/TraesCS1D03G0889300/TraesCS2D03G0906200/TraesCS5A03G1033500/TraesCS5A03G0601000/TraesCS2A03G0964500/TraesCS5B03G0619800/TraesCS2D03G0442700/TraesCS5B03G0798100/TraesCS4D03G0655500…	24	UP
GO:0043618	obsolete regulation of transcription from RNA polymerase II promoter in response to stress	24/1167	56/33756	1.02098e-20	7.24892e-19	6.08107e-19	TraesCS7A03G0882300/TraesCS5D03G0723300/TraesCS7B03G0732100/TraesCS7D03G0610900/TraesCS5A03G0919800/TraesCS1B03G1070300/TraesCS5D03G0879400/TraesCS5A03G0764500/TraesCS1A03G0910400/TraesCS7A03G0628700/TraesCS5D03G0566700/TraesCS1D03G0889300/TraesCS2D03G0906200/TraesCS5A03G1033500/TraesCS5A03G0601000/TraesCS2A03G0964500/TraesCS5B03G0619800/TraesCS2D03G0442700/TraesCS5B03G0798100/TraesCS4D03G0655500…	24	UP
GO:0046685	response to arsenic-containing substance	15/1167	18/33756	8.16997e-20	5.35447e-18	4.49183e-18	TraesCS4B03G0584900/TraesCS4D03G0520700/TraesCS4D03G0519400/TraesCS4D03G0521000/TraesCS4B03G0585000/TraesCS4D03G0519200/TraesCS4A03G0189100/TraesCS4D03G0519100/TraesCS4D03G0519600/TraesCS4A03G0191000/TraesCS4B03G0583900/TraesCS4A03G0190400/TraesCS4B03G0584100/TraesCS4A03G0190600/TraesCS4A03G0190300	15	UP
GO:0046688	response to copper ion	15/1167	22/33756	1.49927e-17	9.12411e-16	7.65416e-16	TraesCS4B03G0584900/TraesCS4D03G0520700/TraesCS4D03G0519400/TraesCS4D03G0521000/TraesCS4B03G0585000/TraesCS4D03G0519200/TraesCS4A03G0189100/TraesCS4D03G0519100/TraesCS4D03G0519600/TraesCS4A03G0191000/TraesCS4B03G0583900/TraesCS4A03G0190400/TraesCS4B03G0584100/TraesCS4A03G0190600/TraesCS4A03G0190300	15	UP
GO:0071456	cellular response to hypoxia	40/1167	275/33756	1.75928e-14	9.99274e-13	8.38284e-13	TraesCS3D03G0746600/TraesCS3D03G0660600/TraesCS7D03G0427600/TraesCS3B03G0932700/TraesCS3D03G0660400/TraesCS7B03G0713200/TraesCS5A03G0732100/TraesCS5B03G1191700/TraesCS6A03G0291100/TraesCS7D03G0837200/TraesCS7A03G0900500/TraesCS5A03G1124600/TraesCS4D03G0638100/TraesCS1A03G0953400/TraesCS2D03G0151100/TraesCS3B03G0823600/TraesCS7B03G0939200/TraesCS5D03G0695700/TraesCS1A03G0374600/TraesCS5A03G0837700…	40	UP
GO:0051290	protein heterotetramerization	11/1167	20/33756	1.01554e-11	5.40774e-10	4.53651e-10	TraesCS2B03G1083100/TraesCS2A03G0920600/TraesCS5B03G0559100/TraesCS5A03G0550000/TraesCS5D03G0513300/TraesCS2D03G0860000/TraesCS7B03G0179500/TraesCS2B03G1009100/TraesCS7A03G0380500/TraesCS7D03G0366000/TraesCS2D03G0860200	11	UP
GO:0046686	response to cadmium ion	40/1167	380/33756	5.26801e-10	2.6402e-08	2.21485e-08	TraesCS4B03G0584900/TraesCS4D03G0520700/TraesCS4D03G0519400/TraesCS4D03G0521000/TraesCS4B03G0585000/TraesCS4D03G0519200/TraesCS1A03G0339400/TraesCS4A03G0189100/TraesCS1B03G0429800/TraesCS4D03G0519100/TraesCS4D03G0519600/TraesCS1D03G0681300/TraesCS4A03G0191000/TraesCS4B03G0583900/TraesCS4A03G0190400/TraesCS4B03G0584100/TraesCS1A03G0718600/TraesCS1B03G1029600/TraesCS5B03G0559100/TraesCS5A03G0550000…	40	UP
GO:0006986	response to unfolded protein	12/1167	40/33756	6.28834e-09	2.97648e-07	2.49695e-07	TraesCS4D03G0585100/TraesCS4B03G0663000/TraesCS1A03G0339400/TraesCS1B03G0429800/TraesCS4A03G0131800/TraesCS1D03G0681300/TraesCS1A03G0718600/TraesCS1B03G0819300/TraesCS4A03G0740100/TraesCS3D03G0400200/TraesCS7B03G0993000/TraesCS4B03G0050500	12	UP
GO:0010286	heat acclimation	15/1167	78/33756	6.25505e-08	2.8049e-06	2.35301e-06	TraesCS7A03G1092200/TraesCS7B03G0940500/TraesCS7D03G1043800/TraesCS7B03G0249600/TraesCS7D03G0427700/TraesCS7A03G0441900/TraesCS2D03G0232700/TraesCS2A03G0225600/TraesCS5B03G0463700/TraesCS5A03G0469800/TraesCS1A03G0896100/TraesCS6B03G0735500/TraesCS2B03G0313000/TraesCS2B03G1139600/TraesCS2B03G1139500	15	UP
GO:1901671	positive regulation of superoxide dismutase activity	6/1167	9/33756	1.29488e-07	5.5162e-06	4.6275e-06	TraesCS5B03G0559100/TraesCS5A03G0550000/TraesCS5D03G0513300/TraesCS7B03G0179500/TraesCS7A03G0380500/TraesCS7D03G0366000	6	UP
GO:0051131	chaperone-mediated protein complex assembly	8/1167	23/33756	6.14791e-07	2.49429e-05	2.09245e-05	TraesCS2A03G0935100/TraesCS2D03G0874600/TraesCS2B03G1029400/TraesCS6A03G0653200/TraesCS6D03G0541600/TraesCS4A03G0740100/TraesCS6B03G0825800/TraesCS4B03G0050500	8	UP
GO:0002238	response to molecule of fungal origin	10/1167	42/33756	1.26017e-06	4.8803e-05	4.09405e-05	TraesCS6B03G0996700/TraesCS6A03G0835200/TraesCS6D03G0709800/TraesCS2D03G0239700/TraesCS5A03G1073600/TraesCS2B03G0570900/TraesCS6A03G0350400/TraesCS2A03G0449600/TraesCS6B03G0446800/TraesCS2D03G0455700	10	UP
GO:0034620	cellular response to unfolded protein	9/1167	35/33756	2.14552e-06	7.94775e-05	6.66731e-05	TraesCS4D03G0585100/TraesCS4B03G0663000/TraesCS1A03G0339400/TraesCS1B03G0429800/TraesCS4A03G0131800/TraesCS1D03G0681300/TraesCS1A03G0718600/TraesCS1B03G0819300/TraesCS7B03G0993000	9	UP
GO:0036503	ERAD pathway	6/1167	13/33756	2.34759e-06	8.33394e-05	6.99128e-05	TraesCS4A03G0740800/TraesCS4B03G0050200/TraesCS4D03G0034400/TraesCS3B03G0637200/TraesCS3D03G0515000/TraesCS3A03G0554600	6	UP
GO:0045292	mRNA cis splicing, via spliceosome	13/1167	81/33756	3.99686e-06	0.000136213	0.000114268	TraesCS7A03G0356400/TraesCS7B03G0152000/TraesCS1A03G0597400/TraesCS6B03G0856000/TraesCS1B03G0693100/TraesCS1D03G0569500/TraesCS2B03G0437500/TraesCS3A03G0663200/TraesCS3B03G0757200/TraesCS2D03G0335200/TraesCS2A03G0319300/TraesCS3D03G0606600/TraesCS1B03G0164300	13	UP
GO:0030433	ubiquitin-dependent ERAD pathway	15/1167	117/33756	1.2882e-05	0.000422132	0.000354124	TraesCS4A03G0740800/TraesCS4B03G0050200/TraesCS4D03G0034400/TraesCS7D03G1104100/TraesCS3B03G0637200/TraesCS3D03G0515000/TraesCS7A03G1155300/TraesCS7B03G1018100/TraesCS1B03G0750100/TraesCS3A03G0554600/TraesCS3B03G0584800/TraesCS7B03G0993000/TraesCS3D03G0466300/TraesCS3A03G0509800/TraesCS5D03G0916200	15	UP
GO:0070370	cellular heat acclimation	6/1167	17/33756	1.50304e-05	0.000474294	0.000397882	TraesCS2B03G0134500/TraesCS2B03G0768100/TraesCS2A03G0687400/TraesCS2D03G0640500/TraesCS2A03G0095400/TraesCS2D03G0094300	6	UP
GO:0061077	chaperone-mediated protein folding	10/1167	55/33756	1.66667e-05	0.000507145	0.00042544	TraesCS2B03G0134500/TraesCS2B03G0768100/TraesCS2A03G0687400/TraesCS2D03G0640500/TraesCS2A03G0095400/TraesCS2D03G0094300/TraesCS7D03G0583400/TraesCS7B03G0416900/TraesCS7A03G0593200/TraesCS6B03G0478900	10	UP
GO:0031398	positive regulation of protein ubiquitination	6/1167	18/33756	2.18854e-05	0.000642979	0.000539391	TraesCS4B03G0578500/TraesCS4A03G0196500/TraesCS5A03G1133800/TraesCS4D03G0513500/TraesCS5B03G1204200/TraesCS5D03G1086900	6	UP
GO:0009873	ethylene-activated signaling pathway	28/1167	349/33756	3.76467e-05	0.000900442	0.000755375	TraesCS4A03G0117800/TraesCS2D03G0232700/TraesCS4B03G0641600/TraesCS4D03G0570800/TraesCS2A03G0800100/TraesCS2A03G0225600/TraesCS7B03G0713200/TraesCS7B03G0439700/TraesCS6B03G0401800/TraesCS7D03G0837200/TraesCS7A03G0900500/TraesCS7D03G0329800/TraesCS5D03G0758300/TraesCS2D03G1014300/TraesCS1A03G0953400/TraesCS5A03G0800700/TraesCS2D03G0694900/TraesCS1D03G0929300/TraesCS2B03G0313000/TraesCS7A03G0341800…	28	UP
GO:0010157	response to chlorate	3/1167	3/33756	4.12174e-05	0.000900442	0.000755375	TraesCS5B03G0646100/TraesCS5D03G0595900/TraesCS5A03G0627200	3	UP
GO:0010450	inflorescence meristem growth	3/1167	3/33756	4.12174e-05	0.000900442	0.000755375	TraesCS7B03G0249600/TraesCS7D03G0427700/TraesCS7A03G0441900	3	UP
GO:0012502	induction of programmed cell death	3/1167	3/33756	4.12174e-05	0.000900442	0.000755375	TraesCS5A03G1279500/TraesCS4D03G0839800/TraesCS7B03G1046100	3	UP
GO:0032781	positive regulation of ATP-dependent activity	3/1167	3/33756	4.12174e-05	0.000900442	0.000755375	TraesCS7D03G0644300/TraesCS7B03G0566600/TraesCS7A03G0671700	3	UP
GO:0048448	stamen morphogenesis	3/1167	3/33756	4.12174e-05	0.000900442	0.000755375	TraesCS7B03G0249600/TraesCS7D03G0427700/TraesCS7A03G0441900	3	UP
GO:0048461	flower structural organization	3/1167	3/33756	4.12174e-05	0.000900442	0.000755375	TraesCS7B03G0249600/TraesCS7D03G0427700/TraesCS7A03G0441900	3	UP
GO:0055007	cardiac muscle cell differentiation	3/1167	3/33756	4.12174e-05	0.000900442	0.000755375	TraesCS3A03G0733000/TraesCS3D03G0676700/TraesCS3B03G0839700	3	UP
GO:0098755	maintenance of seed dormancy by absisic acid	3/1167	3/33756	4.12174e-05	0.000900442	0.000755375	TraesCS5D03G1101100/TraesCS5A03G1145500/TraesCS5B03G1217900	3	UP
GO:1904380	endoplasmic reticulum mannose trimming	3/1167	3/33756	4.12174e-05	0.000900442	0.000755375	TraesCS4A03G0740800/TraesCS4B03G0050200/TraesCS4D03G0034400	3	UP
GO:0000413	protein peptidyl-prolyl isomerization	10/1167	65/33756	7.46458e-05	0.00158996	0.0013338	TraesCS2B03G0134500/TraesCS2B03G0768100/TraesCS2A03G0687400/TraesCS2D03G0640500/TraesCS2A03G0095400/TraesCS2D03G0094300/TraesCS7D03G0583400/TraesCS7B03G0416900/TraesCS5D03G1058000/TraesCS7A03G0593200	10	UP
GO:0060416	response to growth hormone	3/1167	4/33756	0.000160606	0.00333746	0.00279977	TraesCS3A03G0733000/TraesCS3D03G0676700/TraesCS3B03G0839700	3	UP
GO:0036529	protein deglycation, glyoxal removal	4/1167	10/33756	0.000252533	0.00500367	0.00419755	TraesCS3A03G0330800/TraesCS3B03G0388100/TraesCS7D03G0783200/TraesCS7B03G0655700	4	UP
GO:0106046	guanine deglycation, glyoxal removal	4/1167	10/33756	0.000252533	0.00500367	0.00419755	TraesCS3A03G0330800/TraesCS3B03G0388100/TraesCS7D03G0783200/TraesCS7B03G0655700	4	UP
GO:0046184	aldehyde biosynthetic process	3/1167	5/33756	0.000391147	0.00737169	0.00618406	TraesCS6A03G0357400/TraesCS6D03G0313300/TraesCS7A03G1217600	3	UP
GO:0046475	glycerophospholipid catabolic process	3/1167	5/33756	0.000391147	0.00737169	0.00618406	TraesCS3D03G0746600/TraesCS3B03G0932700/TraesCS7A03G0609400	3	UP
GO:0071712	ER-associated misfolded protein catabolic process	7/1167	40/33756	0.000398002	0.00737169	0.00618406	TraesCS4A03G0740800/TraesCS4B03G0050200/TraesCS4D03G0034400/TraesCS1B03G0750100/TraesCS3B03G0584800/TraesCS3D03G0466300/TraesCS3A03G0509800	7	UP
GO:0030150	protein import into mitochondrial matrix	8/1167	55/33756	0.000573128	0.0103895	0.00871565	TraesCS5D03G0926500/TraesCS1B03G0582300/TraesCS3D03G0684000/TraesCS5B03G0463700/TraesCS1D03G0476800/TraesCS5A03G0469800/TraesCS1B03G0512400/TraesCS1D03G0401500	8	UP
GO:0006012	galactose metabolic process	8/1167	56/33756	0.000648638	0.0115133	0.00965844	TraesCS4D03G0450000/TraesCS1D03G1042500/TraesCS4A03G0261700/TraesCS1B03G1278900/TraesCS1A03G1081600/TraesCS5A03G0764700/TraesCS4B03G0504300/TraesCS5D03G1116400	8	UP
GO:0015709	thiosulfate transport	3/1167	6/33756	0.000762131	0.0129867	0.0108945	TraesCS5A03G0732100/TraesCS5D03G0695700/TraesCS5B03G0769300	3	UP
GO:0071422	succinate transmembrane transport	3/1167	6/33756	0.000762131	0.0129867	0.0108945	TraesCS5A03G0732100/TraesCS5D03G0695700/TraesCS5B03G0769300	3	UP
GO:0072583	clathrin-dependent endocytosis	8/1167	58/33756	0.000823695	0.0137606	0.0115436	TraesCS4B03G0584400/TraesCS4B03G0128400/TraesCS4D03G0519900/TraesCS1D03G0070700/TraesCS4A03G0190100/TraesCS3B03G0103400/TraesCS1B03G0097100/TraesCS6D03G0818300	8	UP
GO:0071218	cellular response to misfolded protein	5/1167	23/33756	0.000979652	0.0160512	0.0134653	TraesCS3B03G0637200/TraesCS3D03G0515000/TraesCS3A03G0554600/TraesCS7A03G0785600/TraesCS2B03G0442100	5	UP
GO:0045740	positive regulation of DNA replication	4/1167	14/33756	0.00107748	0.017321	0.0145305	TraesCS3A03G0733000/TraesCS3D03G0676700/TraesCS3B03G0839700/TraesCS4A03G0180300	4	UP
GO:0016925	protein sumoylation	7/1167	49/33756	0.00140061	0.0220985	0.0185383	TraesCS7A03G0557100/TraesCS7B03G0405100/TraesCS3D03G0919500/TraesCS3D03G0919300/TraesCS7D03G0538200/TraesCS3B03G1134600/TraesCS3A03G0984600	7	UP
GO:0051567	histone H3-K9 methylation	4/1167	15/33756	0.00142927	0.0221407	0.0185737	TraesCS2D03G0358100/TraesCS2B03G0459300/TraesCS2A03G0342400/TraesCS4D03G0711900	4	UP
GO:0010215	cellulose microfibril organization	6/1167	37/33756	0.00156427	0.0237992	0.019965	TraesCS6A03G0962500/TraesCS6D03G0842200/TraesCS6B03G1177300/TraesCS4B03G0527200/TraesCS4D03G0466100/TraesCS4A03G0241300	6	UP
GO:0010482	regulation of epidermal cell division	4/1167	16/33756	0.00185385	0.0276752	0.0232165	TraesCS2D03G0358100/TraesCS2B03G0459300/TraesCS2A03G0342400/TraesCS4D03G0711900	4	UP
GO:0000381	regulation of alternative mRNA splicing, via spliceosome	12/1167	130/33756	0.00188399	0.0276752	0.0232165	TraesCS7A03G0356400/TraesCS7B03G0152000/TraesCS1A03G0597400/TraesCS1B03G0693100/TraesCS1D03G0569500/TraesCS2B03G0437500/TraesCS3A03G0663200/TraesCS3B03G0757200/TraesCS2D03G0335200/TraesCS2A03G0319300/TraesCS3D03G0606600/TraesCS1B03G0164300	12	UP
GO:0006438	valyl-tRNA aminoacylation	3/1167	8/33756	0.00202567	0.0278366	0.023352	TraesCS2D03G0571800/TraesCS2A03G0590900/TraesCS2B03G0677200	3	UP
GO:0016121	carotene catabolic process	3/1167	8/33756	0.00202567	0.0278366	0.023352	TraesCS5A03G0898000/TraesCS5B03G0943700/TraesCS5D03G0859900	3	UP
GO:0043447	alkane biosynthetic process	3/1167	8/33756	0.00202567	0.0278366	0.023352	TraesCS6A03G0357400/TraesCS6D03G0313300/TraesCS7A03G1217600	3	UP
GO:2000765	regulation of cytoplasmic translation	3/1167	8/33756	0.00202567	0.0278366	0.023352	TraesCS5B03G0871600/TraesCS5A03G0832600/TraesCS5D03G0797000	3	UP
GO:0009688	abscisic acid biosynthetic process	5/1167	27/33756	0.0020962	0.0279056	0.0234099	TraesCS5B03G1058700/TraesCS5A03G1012100/TraesCS5A03G0898000/TraesCS5B03G0943700/TraesCS5D03G0859900	5	UP
GO:0010951	negative regulation of endopeptidase activity	5/1167	27/33756	0.0020962	0.0279056	0.0234099	TraesCS4A03G1084400/TraesCS3D03G0688200/TraesCS6A03G0095100/TraesCS3A03G0747700/TraesCS3B03G0852800	5	UP
GO:0010224	response to UV-B	11/1167	115/33756	0.00216342	0.0283574	0.0237888	TraesCS5D03G0429100/TraesCS3A03G0862900/TraesCS6D03G0597900/TraesCS5B03G1191700/TraesCS2D03G0210800/TraesCS3B03G0986700/TraesCS5A03G1124600/TraesCS3D03G0791200/TraesCS5D03G1077800/TraesCS5B03G0459800/TraesCS2D03G0188100	11	UP
GO:0051262	protein tetramerization	4/1167	17/33756	0.0023584	0.0304448	0.02554	TraesCS3D03G0660600/TraesCS3D03G0660400/TraesCS3B03G0823600/TraesCS3B03G0823800	4	UP
GO:0010200	response to chitin	17/1167	227/33756	0.00247014	0.0314113	0.0263507	TraesCS1D03G0715700/TraesCS5B03G1191700/TraesCS5A03G1124600/TraesCS1B03G0677800/TraesCS1A03G0585500/TraesCS1D03G0556300/TraesCS6A03G0350400/TraesCS5B03G1192000/TraesCS6B03G0446800/TraesCS5D03G1077800/TraesCS5D03G0567500/TraesCS6D03G0363600/TraesCS2B03G1299500/TraesCS5A03G1187400/TraesCS5A03G1125000/TraesCS3A03G0822800/TraesCS3D03G0669600	17	UP
GO:0009617	response to bacterium	16/1167	210/33756	0.00274875	0.0336325	0.0282141	TraesCS1D03G0681300/TraesCS4A03G0740800/TraesCS4B03G0050200/TraesCS4D03G0034400/TraesCS1A03G0718600/TraesCS1B03G0819300/TraesCS6A03G0291100/TraesCS4B03G0844400/TraesCS4D03G0752900/TraesCS6A03G0350400/TraesCS2B03G0766200/TraesCS6D03G0248000/TraesCS6B03G0446800/TraesCS2B03G1299500/TraesCS2B03G0359800/TraesCS3A03G0822800	16	UP
GO:0048765	root hair cell differentiation	5/1167	29/33756	0.00291252	0.0336325	0.0282141	TraesCS2D03G0358100/TraesCS2B03G0459300/TraesCS2A03G0342400/TraesCS1A03G0739000/TraesCS4D03G0711900	5	UP
GO:0050832	defense response to fungus	32/1167	547/33756	0.00293526	0.0336325	0.0282141	TraesCS5A03G1279500/TraesCS4D03G0839800/TraesCS7B03G1046100/TraesCS2B03G1102600/TraesCS2D03G0930300/TraesCS2A03G0993000/TraesCS7D03G0777600/TraesCS7A03G0813400/TraesCS3D03G0539200/TraesCS1D03G0541100/TraesCS4D03G0028400/TraesCS7B03G0439700/TraesCS3B03G0797200/TraesCS1B03G0158500/TraesCS2D03G1014300/TraesCS1A03G0562200/TraesCS2D03G0694900/TraesCS4A03G0746900/TraesCS5A03G0837700/TraesCS1D03G0710700…	32	UP
GO:0006024	glycosaminoglycan biosynthetic process	3/1167	9/33756	0.00296061	0.0336325	0.0282141	TraesCS4B03G0264500/TraesCS4A03G0532600/TraesCS4D03G0226400	3	UP
GO:0006065	UDP-glucuronate biosynthetic process	3/1167	9/33756	0.00296061	0.0336325	0.0282141	TraesCS4B03G0264500/TraesCS4A03G0532600/TraesCS4D03G0226400	3	UP
GO:0006990	obsolete positive regulation of transcription from RNA polymerase II promoter involved in unfolded protein response	3/1167	9/33756	0.00296061	0.0336325	0.0282141	TraesCS2D03G0306500/TraesCS2B03G0409300/TraesCS7A03G0964400	3	UP
GO:0070647	protein modification by small protein conjugation or removal	3/1167	9/33756	0.00296061	0.0336325	0.0282141	TraesCS5B03G0871600/TraesCS5A03G0832600/TraesCS5D03G0797000	3	UP
GO:2000785	regulation of autophagosome assembly	3/1167	9/33756	0.00296061	0.0336325	0.0282141	TraesCS4A03G0740800/TraesCS4B03G0050200/TraesCS4D03G0034400	3	UP
GO:0017014	protein nitrosylation	2/1167	3/33756	0.00350019	0.0363678	0.0305087	TraesCS4B03G0844400/TraesCS4D03G0752900	2	UP
GO:0032194	ubiquinone biosynthetic process via 3,4-dihydroxy-5-polyprenylbenzoate	2/1167	3/33756	0.00350019	0.0363678	0.0305087	TraesCS4D03G0716300/TraesCS7D03G0283400	2	UP
GO:0033484	intracellular nitric oxide homeostasis	2/1167	3/33756	0.00350019	0.0363678	0.0305087	TraesCS4B03G0844400/TraesCS4D03G0752900	2	UP
GO:0042371	vitamin K biosynthetic process	2/1167	3/33756	0.00350019	0.0363678	0.0305087	TraesCS4D03G0716300/TraesCS7D03G0283400	2	UP
GO:0046496	nicotinamide nucleotide metabolic process	2/1167	3/33756	0.00350019	0.0363678	0.0305087	TraesCS4D03G0153600/TraesCS4A03G0617500	2	UP
GO:0060047	heart contraction	2/1167	3/33756	0.00350019	0.0363678	0.0305087	TraesCS2B03G0889500/TraesCS2A03G0804900	2	UP
GO:0070813	hydrogen sulfide metabolic process	2/1167	3/33756	0.00350019	0.0363678	0.0305087	TraesCS3D03G0574100/TraesCS3A03G0636600	2	UP
GO:0007507	heart development	3/1167	10/33756	0.00412122	0.0423045	0.035489	TraesCS3A03G0733000/TraesCS3D03G0676700/TraesCS3B03G0839700	3	UP
GO:0010507	negative regulation of autophagy	4/1167	20/33756	0.00442118	0.0448434	0.0376188	TraesCS4A03G0740800/TraesCS4B03G0050200/TraesCS4D03G0034400/TraesCS3A03G0546700	4	UP
GO:0006334	nucleosome assembly	14/230	317/33756	4.49431e-08	1.45166e-05	1.04552e-05	TraesCS1D03G0856100/TraesCS2B03G1110300/TraesCS3B03G0974600/TraesCS5D03G0764600/TraesCS6A03G0091000/TraesCS6B03G0111800/TraesCS2D03G0889700/TraesCS1B03G0825700/TraesCS2B03G1047100/TraesCS1D03G0687000/TraesCS1A03G0878900/TraesCS2D03G0935800/TraesCS2A03G0948500/TraesCS6D03G0096200	14	DOWN
GO:0036377	arbuscular mycorrhizal association	6/230	42/33756	4.00556e-07	6.46899e-05	4.6591e-05	TraesCS2B03G0281600/TraesCS2A03G0203600/TraesCS1B03G1214600/TraesCS5D03G0577100/TraesCS2D03G0210200/TraesCS2D03G0209400	6	DOWN
GO:0006267	pre-replicative complex assembly involved in nuclear cell cycle DNA replication	4/230	13/33756	1.43063e-06	0.000154031	0.000110936	TraesCS1B03G0851000/TraesCS6A03G0924000/TraesCS6D03G0796900/TraesCS1D03G0713800	4	DOWN
GO:0009610	response to symbiotic fungus	6/230	55/33756	2.05597e-06	0.00016602	0.000119571	TraesCS2B03G0281600/TraesCS2A03G0203600/TraesCS1B03G1214600/TraesCS5D03G0577100/TraesCS2D03G0210200/TraesCS2D03G0209400	6	DOWN
GO:0006188	IMP biosynthetic process	3/230	6/33756	6.15074e-06	0.000283813	0.000204408	TraesCS1B03G0680500/TraesCS1A03G0587800/TraesCS1D03G0558700	3	DOWN
GO:0032264	IMP salvage	3/230	6/33756	6.15074e-06	0.000283813	0.000204408	TraesCS1B03G0680500/TraesCS1A03G0587800/TraesCS1D03G0558700	3	DOWN
GO:0046033	AMP metabolic process	3/230	6/33756	6.15074e-06	0.000283813	0.000204408	TraesCS1B03G0680500/TraesCS1A03G0587800/TraesCS1D03G0558700	3	DOWN
GO:0009609	response to symbiotic bacterium	4/230	21/33756	1.14728e-05	0.000463215	0.000333618	TraesCS2B03G0281600/TraesCS2A03G0203600/TraesCS2D03G0210200/TraesCS2D03G0209400	4	DOWN
GO:0015720	allantoin transport	3/230	8/33756	1.7049e-05	0.000550682	0.000396613	TraesCS5D03G0273500/TraesCS5A03G0270200/TraesCS5B03G0307000	3	DOWN
GO:0015857	uracil transport	3/230	8/33756	1.7049e-05	0.000550682	0.000396613	TraesCS5D03G0273500/TraesCS5A03G0270200/TraesCS5B03G0307000	3	DOWN
GO:0043100	pyrimidine nucleobase salvage	3/230	10/33756	3.61665e-05	0.00106198	0.000764861	TraesCS5D03G0273500/TraesCS5A03G0270200/TraesCS5B03G0307000	3	DOWN
GO:0019252	starch biosynthetic process	6/230	95/33756	4.9137e-05	0.0013226	0.000952568	TraesCS1D03G0983500/TraesCS7A03G0577400/TraesCS1B03G1206000/TraesCS1A03G1024400/TraesCS7A03G0440500/TraesCS2A03G0908100	6	DOWN
GO:0000727	double-strand break repair via break-induced replication	4/230	34/33756	8.2931e-05	0.00206052	0.00148403	TraesCS1B03G0851000/TraesCS6A03G0924000/TraesCS6D03G0796900/TraesCS1D03G0713800	4	DOWN
GO:0030163	protein catabolic process	8/230	214/33756	0.000118137	0.00262294	0.0018891	TraesCS2A03G0224800/TraesCS2D03G0232200/TraesCS4A03G0814800/TraesCS7B03G1185100/TraesCS2B03G0328000/TraesCS7B03G1104000/TraesCS6B03G1150200/TraesCS6D03G0637500	8	DOWN
GO:0006508	proteolysis	9/230	275/33756	0.000122866	0.00262294	0.0018891	TraesCS2A03G0224800/TraesCS2D03G0232200/TraesCS5B03G0502200/TraesCS4A03G0814800/TraesCS7B03G1185100/TraesCS2B03G0328000/TraesCS7B03G1104000/TraesCS6B03G1150200/TraesCS6D03G0637500	9	DOWN
GO:0006857	oligopeptide transport	2/230	3/33756	0.00013805	0.00262294	0.0018891	TraesCS7B03G0573000/TraesCS7D03G0709400	2	DOWN
GO:0010220	positive regulation of vernalization response	2/230	3/33756	0.00013805	0.00262294	0.0018891	TraesCS6D03G0211200/TraesCS6B03G0347700	2	DOWN
GO:0009627	systemic acquired resistance	5/230	75/33756	0.000164622	0.00295404	0.00212757	TraesCS2A03G0224800/TraesCS2D03G0232200/TraesCS4A03G0814800/TraesCS2B03G0328000/TraesCS6B03G1150200	5	DOWN
GO:0042128	nitrate assimilation	4/230	41/33756	0.000174456	0.00296576	0.002136	TraesCS7B03G0573000/TraesCS7D03G0709400/TraesCS6A03G0038200/TraesCS6B03G0056200	4	DOWN
GO:0051511	negative regulation of unidimensional cell growth	2/230	5/33756	0.000456034	0.00736495	0.00530439	TraesCS3A03G0021500/TraesCS3D03G0017400	2	DOWN
GO:0006402	mRNA catabolic process	4/230	54/33756	0.000508373	0.00781926	0.0056316	TraesCS3B03G0514600/TraesCS3A03G0436100/TraesCS4B03G0069800/TraesCS3D03G0406500	4	DOWN
GO:0009413	response to flooding	2/230	6/33756	0.000680975	0.00916479	0.00660068	TraesCS1A03G0672100/TraesCS3D03G0884400	2	DOWN
GO:0034969	histone arginine methylation	2/230	6/33756	0.000680975	0.00916479	0.00660068	TraesCS6D03G0211200/TraesCS6B03G0347700	2	DOWN
GO:0043985	histone H4-R3 methylation	2/230	6/33756	0.000680975	0.00916479	0.00660068	TraesCS6D03G0211200/TraesCS6B03G0347700	2	DOWN
GO:0005978	glycogen biosynthetic process	3/230	27/33756	0.000809274	0.0100537	0.00724087	TraesCS1D03G0983500/TraesCS1B03G1206000/TraesCS1A03G1024400	3	DOWN
GO:0007004	telomere maintenance via telomerase	3/230	27/33756	0.000809274	0.0100537	0.00724087	TraesCS4A03G0113100/TraesCS4D03G0591900/TraesCS4B03G0668400	3	DOWN
GO:0042425	choline biosynthetic process	2/230	8/33756	0.00125976	0.0150705	0.0108541	TraesCS1D03G0874600/TraesCS1B03G1053700	2	DOWN
GO:0009826	unidimensional cell growth	6/230	184/33756	0.00170089	0.0196209	0.0141314	TraesCS1D03G0874600/TraesCS1B03G1053700/TraesCS1A03G0672100/TraesCS3A03G0021500/TraesCS3D03G0884400/TraesCS3D03G0017400	6	DOWN
GO:0006268	DNA unwinding involved in DNA replication	3/230	36/33756	0.00188834	0.0210322	0.0151479	TraesCS4A03G0113100/TraesCS4D03G0591900/TraesCS4B03G0668400	3	DOWN
GO:0051603	proteolysis involved in protein catabolic process	5/230	135/33756	0.00237874	0.0256111	0.0184457	TraesCS2A03G1191100/TraesCS2D03G1146600/TraesCS2B03G1355200/TraesCS5D03G0577100/TraesCS6A03G0604400	5	DOWN
GO:0033353	S-adenosylmethionine cycle	2/230	12/33756	0.00291652	0.0303883	0.0218863	TraesCS2B03G1307900/TraesCS2A03G1151900	2	DOWN
GO:0006271	DNA strand elongation involved in DNA replication	2/230	14/33756	0.00398534	0.0380902	0.0274334	TraesCS1B03G0851000/TraesCS1D03G0713800	2	DOWN
GO:1902975	mitotic DNA replication initiation	2/230	14/33756	0.00398534	0.0380902	0.0274334	TraesCS1B03G0851000/TraesCS1D03G0713800	2	DOWN
GO:0071555	cell wall organization	11/230	626/33756	0.0040095	0.0380902	0.0274334	TraesCS6A03G0579800/TraesCS4B03G0998600/TraesCS5B03G1211700/TraesCS1B03G0651300/TraesCS6D03G0173900/TraesCS3A03G0023400/TraesCSU03G0009600/TraesCS5B03G0655000/TraesCS4D03G0841300/TraesCS2B03G0253600/TraesCS2A03G0752100	11	DOWN
GO:0019953	sexual reproduction	3/230	48/33756	0.00430826	0.0397591	0.0286354	TraesCS1B03G0651300/TraesCS3A03G0023400/TraesCSU03G0009600	3	DOWN
GO:0019438	aromatic compound biosynthetic process	2/230	16/33756	0.00520848	0.0467317	0.0336572	TraesCS3A03G0311000/TraesCS3A03G1170500	2	DOWN
GO:0000723	telomere maintenance	3/230	52/33756	0.00539631	0.0471083	0.0339284	TraesCS4A03G0113100/TraesCS4D03G0591900/TraesCS4B03G0668400	3	DOWN
GO:0016117	carotenoid biosynthetic process	3/230	53/33756	0.0056917	0.0483794	0.0348439	TraesCS2D03G0510700/TraesCS2B03G0617700/TraesCS2A03G0550000	3	DOWN
GO:0051788	response to misfolded protein	2/230	17/33756	0.00587657	0.0486095	0.0350096	TraesCS1A03G0972300/TraesCS1D03G0943900	2	DOWN
GO:0031047	regulatory ncRNA-mediated gene silencing	5/230	168/33756	0.00601976	0.0486095	0.0350096	TraesCS1A03G1084700/TraesCS3B03G0576300/TraesCS4B03G0069800/TraesCS1D03G0408500/TraesCS7A03G0090800	5	DOWN
GO:0032259	methylation	7/230	317/33756	0.00628975	0.0495509	0.0356877	TraesCS1D03G0874600/TraesCS1B03G1053700/TraesCS4B03G0025600/TraesCS3A03G0311000/TraesCS3A03G1170500/TraesCS5D03G0077800/TraesCS1B03G0036800	7	DOWN

### Sheet: README
bioRxiv – Electronic Supplementary Material
Online resource	Online Resource 8 (Supplementary Table S4)
Journal	bioRxiv
Article title	Multi-Level Characterization Reveals Divergent Heat Response Strategies Across Wheat Genotypes of Different Ploidy
Authors	Anita Arenas-M, Ignacio Miño, Diego Landaeta, Cristóbal Uauy, Daniel F. Calderini, and Javier Canales
Affiliations	Universidad Austral de Chile, Valdivia, Chile; Millennium Institute for Integrative Biology, Santiago, Chile; John Innes Centre, Norwich, United Kingdom
Corresponding author	Javier Canales (javier.canales@uach.cl)
Contents	GO enrichment of heat-responsive genes: biological-process terms enriched among upregulated and downregulated genes, with Benjamini–Hochberg adjustment and rrvgo semantic reduction.
