## Supplementary material for "Multilevel Characterization Reveals Divergent Heat Responses Among Diploid, Tetraploid, and Hexaploid Wheat Genotypes": ESM_10_bioRxiv.xlsx

### Sheet: Hoja1
GENE	COORD	Control_rep1	Control_rep2	Control_rep3	Heat_rep1	Heat_rep2	Heat_rep3	FDR	betasPsi_Control	betasPsi_Heat	deltapsi	ID	Location	Description	Oryza sativa Japonica (IRGSP 1.0)	Arabidopsis thaliana (TAIR10)
TraesCS1A03G0725000	1A:486941226-486941276	90.2	93.1	89.1	63.6	56.5	63.9	0	0.90878	0.621558	-0.287221	TraesCS1A03G0725000	chr1A:486939950-486943754(-)	Nuclear transcription factor Y subunit B [UniProtKB/Swiss-Prot:P25209]	Os05g0463800	AT4G14540
TraesCS1B03G0827200	1B:524194766-524194816	88.9	92	90.9	54.5	44	43.5	0	0.908751	0.458608	-0.450143	TraesCS1B03G0827200	chr1B:524193224-524197130(-)	Nuclear transcription factor Y subunit B [UniProtKB/Swiss-Prot:P25209]	Os05g0463800	AT4G14540
TraesCS1D03G0689500	1D:387985776-387985826	81.6	83.6	93.7	37.3	28.8	50.9	0	0.852952	0.374478	-0.478475	TraesCS1D03G0689500	chr1D:387984269-387988290(-)	Nuclear transcription factor Y subunit B [UniProtKB/Swiss-Prot:P25209]	Os05g0463800	AT4G14540

### Sheet: README
bioRxiv – Electronic Supplementary Material
Online resource	Online Resource 10 (Supplementary Table S6)
Journal	bioRxiv
Article title	Multi-Level Characterization Reveals Divergent Heat Response Strategies Across Wheat Genotypes of Different Ploidy
Authors	Anita Arenas-M, Ignacio Miño, Diego Landaeta, Cristóbal Uauy, Daniel F. Calderini, and Javier Canales
Affiliations	Universidad Austral de Chile, Valdivia, Chile; Millennium Institute for Integrative Biology, Santiago, Chile; John Innes Centre, Norwich, United Kingdom
Corresponding author	Javier Canales (javier.canales@uach.cl)
Contents	NF-YB alternative splicing across Triticum aestivum homoeologs: PSI values, ΔPSI, and FDR for the A-, B-, and D-subgenome copies.
