## Supplementary material for "Multilevel Characterization Reveals Divergent Heat Responses Among Diploid, Tetraploid, and Hexaploid Wheat Genotypes": ESM_11_bioRxiv.xlsx

### Sheet: Hoja1
Gene	Sequence	Length	%GC	Tm (°C)
TaNFBY-F-splicing	GGTGATAGTAAGCTAGCTGG	20	50	54.8
TaNFBY-R-splicing	AGAGGAGCAGCAGTCACT	18	55	57.5
TaUBC-F(TraesCS4A02G414200)	CGGGCCCGAAGAGAGTCT	18	66.7	62.6
TaUBC-R(TraesCS4A02G414200)	ATTAACGAAACCAATCGACGGA	22	40.9	59.1
TraesCS3A03G0246200f	CGCGTCGAATCGAATCAGAG	20	55	59.2
TraesCS3A03G0246200r	GCATGTTTTATTCAGGCGAGGC	22	50	60.8
TraesCS4A03G0135000f	TGCGTGCTCTTTGTAGACGT	20	50	60
TraesCS4A03G0135000r	TGATCAAGCAGCCGAACACT	20	50	60

### Sheet: README
bioRxiv – Electronic Supplementary Material
Online resource	Online Resource 11 (Supplementary Table S7)
Journal	bioRxiv
Article title	Multi-Level Characterization Reveals Divergent Heat Response Strategies Across Wheat Genotypes of Different Ploidy
Authors	Anita Arenas-M, Ignacio Miño, Diego Landaeta, Cristóbal Uauy, Daniel F. Calderini, and Javier Canales
Affiliations	Universidad Austral de Chile, Valdivia, Chile; Millennium Institute for Integrative Biology, Santiago, Chile; John Innes Centre, Norwich, United Kingdom
Corresponding author	Javier Canales (javier.canales@uach.cl)
Contents	Oligonucleotide primers used for RT-qPCR, RT-PCR, cloning, and sequence confirmation.
