## Supplementary material for "Multilevel Characterization Reveals Divergent Heat Responses Among Diploid, Tetraploid, and Hexaploid Wheat Genotypes": ESM_12_bioRxiv.xlsx

### Sheet: Sheet1
Sample	processed	pseudoaligned	Pseudoaligned(%)	Q20(%)	Q30(%)	AvgQual	GC(%)	species	treatment	replicate
CAFRIT	25122524	18485329	73.6	98.08	95.08	27.42	54.91	T_aestivum	Control	1
CAMON	26097776	17307600	66.3	98.51	95.89	28.36	55.93	T_monococcum	Control	1
CAQUEU	24607692	16319406	66.3	97.84	94.71	26.98	54.07	T_turgidum	Control	1
CBFRIT	28941064	21158675	73.1	98.17	95.29	27.6	55.22	T_aestivum	Control	2
CBMON	26913532	18191974	67.6	98.54	96.02	28.44	56.69	T_monococcum	Control	2
CBQUEU	26122891	16694579	63.9	97.87	94.84	27.03	54.63	T_turgidum	Control	2
CCFRIT	22984021	16899621	73.5	98.03	95.09	27.33	55.75	T_aestivum	Control	3
CCMON	26741442	17888840	66.9	98.56	95.98	28.48	57.34	T_monococcum	Control	3
CCQUEU	24867212	16413476	66	97.81	94.59	26.91	53.88	T_turgidum	Control	3
TA2FRIT	25297607	18339637	72.5	98.23	95.45	27.73	56.63	T_aestivum	Heat	1
TA2MON	23989237	15223222	63.5	98.69	96.21	28.8	56.85	T_monococcum	Heat	1
TA2QUEU	25243771	16868106	66.8	97.84	94.73	26.97	54.57	T_turgidum	Heat	1
TB2FRIT	24861756	18004465	72.4	98.13	95.25	27.52	56.21	T_aestivum	Heat	2
TB2MON	24605822	16877766	68.6	98.69	96.31	28.82	57.75	T_monococcum	Heat	2
TB2QUEU	28858281	18934420	65.6	98.06	95.11	27.37	55.64	T_turgidum	Heat	2
TC2FRIT	23639990	17493751	74	98.18	95.26	27.61	56.22	T_aestivum	Heat	3
TC2MON	27116237	17477861	64.5	98.47	95.86	28.25	58	T_monococcum	Heat	3
TC2QUEU	25516411	17479294	68.5	97.99	95	27.25	55.52	T_turgidum	Heat	3

### Sheet: README
bioRxiv – Electronic Supplementary Material
Online resource	Online Resource 12 (Supplementary Table S8)
Journal	bioRxiv
Article title	Multi-Level Characterization Reveals Divergent Heat Response Strategies Across Wheat Genotypes of Different Ploidy
Authors	Anita Arenas-M, Ignacio Miño, Diego Landaeta, Cristóbal Uauy, Daniel F. Calderini, and Javier Canales
Affiliations	Universidad Austral de Chile, Valdivia, Chile; Millennium Institute for Integrative Biology, Santiago, Chile; John Innes Centre, Norwich, United Kingdom
Corresponding author	Javier Canales (javier.canales@uach.cl)
Contents	RNA-seq quality and pseudoalignment statistics: read-quality metrics and Kallisto pseudoalignment rates for the 18 libraries.
